# *Chromosome-Level Genome of Simulium vittatum* Links Black Fly Cytogenetics to Genome Organization and Evolution

**DOI:** 10.64898/2026.09.08.750124

**Authors:** Erika Nishiduka, Tom Hill, Stephen Lu, Brian Bonilla, Elverson Melo, Lilian Caesar, Gabriel da Luz Wallau, Paola Valenzuela-Leon, Lucas Tirloni, Osvaldo Marinotti, Eric Calvo

## Abstract

Black flies (Diptera: Simuliidae) are important vectors of pathogens affecting human and animal health, yet the absence of a chromosome-level nuclear reference genome has constrained molecular and evolutionary studies of the family. Here, we present the first chromosome-level nuclear genome and a developmental transcriptomic resource for the long-established IS-7 laboratory lineage of *Simulium vittatum*. Combining Oxford Nanopore long-read sequencing with Hi-C scaffolding, we assembled a 340.4-Mb genome, with 99.1% of the assembly resolved into three chromosome-length scaffolds (N50=104.8 Mb, BUSCO completeness 93.9%), consistent with the known 2n = 6 karyotype. Using the historically mapped molecular landmarks SVAT and SVEP, we assigned the two arms of chromosome III as IIIS and IIIL, respectively, linking sequence coordinates to the classical polytene chromosome map. Repetitive DNA comprises 46.48% of the assembly, including 29.68% unclassified repeats, and annotation identified 14,732 protein-coding genes and 16,417 transcripts. This reference genome connects classical black fly cytogenetics with sequence-level analyses of genome organization, structural variation, and gene content, addressing a major genomic gap within Culicomorpha and providing a foundation for comparative studies of chromosome evolution, hematophagy, and vector biology across Simuliidae.
