## Supplemental Table 6 for "*Chromosome-Level Genome of Simulium vittatum* Links Black Fly Cytogenetics to Genome Organization and Evolution"

### Sheet: Planilha1
Consensus name	RepClassif	Length	Count	bpMasked	%masked	Kimura%	Comments
Transposable elements
DNA-1_sVit#DNA/Unknown	DNA	1273	408	162262	0.05%	9.56	No ORFs
DNA-2_sVit#DNA/Unknown	DNA	1941	59	37810	0.01%	5.50	No ORFs
DNA-3_sVit#DNA/Unknown	DNA	1173	106	30199	0.01%	7.66	No ORFs
DNA-4_sVit#DNA/Unknown	DNA	990	20	11117	0.00%	21.14	No ORFs
DNA-10_sVit#DNA/MITE	DNA_MITE	881	1677	445510	0.13%	10.11	No ORFs; TIRs present
DNA-11_sVit#DNA/MITE	DNA_MITE	425	372	110267	0.03%	6.50	No ORFs; TIRs present
DNA-12_sVit#DNA/MITE	DNA_MITE	505	346	46739	0.01%	9.83	No ORFs; TIRs present
DNA-13_sVit#DNA/MITE	DNA_MITE	890	276	131233	0.04%	6.05	No ORFs; TIRs present
DNA-14_sVit#DNA/MITE	DNA_MITE	388	101	32488	0.01%	6.10	No ORFs; TIRs present
DNA-15_sVit#DNA/MITE	DNA_MITE	608	362	151845	0.04%	3.87	No ORFs; TIRs present
DNA-16_sVit#DNA/MITE	DNA_MITE	944	978	565147	0.17%	4.80	No ORFs; TIRs present
DNA-17_sVit#DNA/MITE	DNA_MITE	437	1106	220038	0.06%	5.57	No ORFs; TIRs present
DNA-18_sVit#DNA/MITE	DNA_MITE	218	1623	223458	0.07%	12.90	No ORFs; TIRs present
DNA-19_sVit#DNA/MITE	DNA_MITE	853	221	81254	0.02%	4.27	No ORFs; TIRs present
DNA-20_sVit#DNA/MITE	DNA_MITE	304	982	118280	0.03%	7.79	No ORFs; TIRs present
DNA-21_sVit#DNA/MITE	DNA_MITE	1271	2916	1939071	0.57%	5.35	No ORFs; TIRs present
DNA-22_sVit#DNA/MITE	DNA_MITE	178	240	37494	0.01%	4.01	No ORFs; TIRs present
DNA-23_sVit#DNA/MITE	DNA_MITE	869	692	157166	0.05%	12.69	No ORFs; TIRs present
DNA-24_sVit#DNA/MITE	DNA_MITE	487	505	130219	0.04%	8.09	No ORFs; TIRs present
DNA-25_sVit#DNA/MITE	DNA_MITE	671	791	115418	0.03%	19.95	No ORFs; TIRs present
DNA-26_sVit#DNA/MITE	DNA_MITE	576	136	38645	0.01%	4.27	No ORFs; TIRs present
DNA-27_sVit#DNA/MITE	DNA_MITE	428	522	66006	0.02%	8.55	No ORFs; TIRs present
DNA-28_sVit#DNA/MITE	DNA_MITE	593	343	56565	0.02%	19.36	No ORFs; TIRs present
DNA-29_sVit#DNA/MITE	DNA_MITE	1322	122	68607	0.02%	6.02	No ORFs; TIRs present
DNA-30_sVit#DNA/MITE	DNA_MITE	567	210	33352	0.01%	7.68	No ORFs; TIRs present
DNA-31_sVit#DNA/MITE	DNA_MITE	496	673	106134	0.03%	18.74	No ORFs; TIRs present
DNA-32_sVit#DNA/MITE	DNA_MITE	489	277	51789	0.02%	13.20	No ORFs; TIRs present
DNA-33_sVit#DNA/MITE	DNA_MITE	711	207	73041	0.02%	7.97	No ORFs; TIRs present
DNA-34_sVit#DNA/MITE	DNA_MITE	327	378	95652	0.03%	6.88	No ORFs; TIRs present
DNA-35_sVit#DNA/MITE	DNA_MITE	886	3623	1756173	0.52%	8.10	No ORFs; TIRs present
DNA-36_sVit#DNA/MITE	DNA_MITE	749	1928	306191	0.09%	13.63	No ORFs; TIRs present
DNA-37_sVit#DNA/TIR-Unknown	TIR_Unknown	1156	289	121650	0.04%	4.62	Truncated ORF; TIRs present
DNA-38_sVit#DNA/TIR-Unknown	TIR_Unknown	2423	13957	4168646	1.23%	12.66	Truncated ORF; TIRs present
DNA-39_sVit#DNA/TIR-Unknown	TIR_Unknown	1532	3231	237407	0.07%	15.20	TIRs present
DNA-40_sVit#DNA/TIR-Unknown	TIR_Unknown	2051	9278	2413289	0.71%	23.47	Truncated ORF; TIRs present
DNA-41_sVit#DNA/TIR-Unknown	TIR_Unknown	1654	8077	1598813	0.47%	17.58	Truncated ORF; TIRs present
DNA-42_sVit#DNA/TIR-Unknown	TIR_Unknown	1222	708	66987	0.02%	6.22	TIRs present
DNA-43_sVit#DNA/TIR-Unknown	TIR_Unknown	1373	1900	1130196	0.33%	7.89	TIRs present
DNA-44_sVit#DNA/TIR-Unknown	TIR_Unknown	1997	1262	791394	0.23%	5.37	TIRs present
DNA-45_sVit#DNA/TIR-Unknown	TIR_Unknown	1341	395	73953	0.02%	8.40	TIRs present
DNA-46_sVit#DNA/TIR-Unknown	TIR_Unknown	1530	700	330586	0.10%	4.46	TIRs present
DNA-47_sVit#DNA/TIR-Unknown	TIR_Unknown	900	821	321794	0.09%	9.68	TIRs present
DNA-5_sVit#DNA/Unknown	DNA_Unknown	1902	11469	2945059	0.87%	14.71	No ORFs; TIRs present
DNA-6_sVit#DNA/MITE	DNA_MITE	463	253	49663	0.01%	9.02	No ORFs; TIRs present
DNA-7_sVit#DNA/MITE	DNA_MITE	682	560	147129	0.04%	11.53	No ORFs; TIRs present
DNA-8_sVit#DNA/MITE	DNA_MITE	383	335	51575	0.02%	9.79	No ORFs; TIRs present
DNA-9_sVit#DNA/MITE	DNA_MITE	381	1895	279912	0.08%	23.52	No ORFs; TIRs present
hAT-1_sVit#DNA/hAT-Charlie	DNA_hAT-Charlie	1006	126	43507	0.01%	8.01	No ORFs
hAT-10_sVit#DNA/hAT-hATx	DNA_hAT-hATx	525	320	102545	0.03%	2.83	Absence of patterns, classified based on similarity to other S.vit elements
hAT-11_sVit#DNA/hAT-Pegasus	DNA_hAT-Pegasus	4168	296	224138	0.07%	5.15	truncated ORF
hAT-12_sVit#DNA/hAT	DNA_hAT	1051	450	267897	0.08%	6.37	truncated ORF
hAT-13_sVit#DNA/hAT	DNA_hAT	1579	2065	503510	0.15%	13.15	No ORFs
hAT-14_sVit#DNA/hAT	DNA_hAT	1728	19714	3294374	0.97%	24.55	No ORFs
hAT-2_sVit#DNA/hAT-hATm	DNA_hAT-hATm	3172	840	181850	0.05%	19.38	truncated ORF
hAT-3_sVit#DNA/hAT-hATx	DNA_hAT-hATx	367	310	40442	0.01%	8.92	No ORFs
hAT-4_sVit#DNA/hAT-hATx	DNA_hAT-hATx	813	614	153629	0.05%	9.68	No ORFs
hAT-5_sVit#DNA/hAT-hATx	DNA_hAT-hATx	894	388	141243	0.04%	3.51	No ORFs
hAT-6_sVit#DNA/hAT-hATx	DNA_hAT-hATx	830	120	21801	0.01%	11.53	No ORFs
hAT-7_sVit#DNA/hAT-hATx	DNA_hAT-hATx	929	303	67547	0.02%	16.91	truncated ORF
hAT-8_sVit#DNA/hAT-hATx	DNA_hAT-hATx	813	842	120275	0.04%	8.98	No ORFs
hAT-9_sVit#DNA/hAT-hATx	DNA_MITE	869	257	70506	0.02%	3.23	No ORFs; TIRs present
Maverick-1_sVit#DNA/Maverick	DNA_Maverick	15192	774	1936923	0.57%	3.62	Potentially complete TE; TIRs and multiple ORFs present
P-1_sVit#DNA/P	DNA_P	1449	124	98783	0.03%	1.75	complete TE
P-2_sVit#DNA/P	DNA_P	1549	86	57311	0.02%	4.45	truncated ORF
PIFHarbinger-1_sVit#DNA/PIF-Harbinger	DNA_PIF-Harbinger	4564	208	94897	0.03%	4.38	truncated ORF
PIFHarbinger-2_sVit#DNA/PIF-Harbinger	DNA_PIF-Harbinger	2371	1374	91627	0.03%	8.34	truncated ORF
PiggyBac-1_sVit#DNA/PiggyBac	DNA_PiggyBac	1638	155	95954	0.03%	6.64	truncated ORF; TIRs present
PiggyBac-2_sVit#DNA/PiggyBac	DNA_PiggyBac	2189	120	103450	0.03%	7.77	truncated ORF
Sola1-1_sVit#DNA/Sola1	DNA_Sola-1	1782	1700	441452	0.13%	18.28	truncated ORF
TcMar-1_sVit#DNA/TcMar-Mariner	DNA_TcMar-Mariner	1297	115	59910	0.02%	3.52	complete TE
TcMar-2_sVit#DNA/TcMar-Pogo	DNA_TcMar-Pogo	524	711	187132	0.06%	11.91	truncated ORF
TcMar-3_sVit#DNA/TcMar-Tc1	DNA_TcMar-Tc1	1307	170	94184	0.03%	4.04	complete TE
TcMar-4_sVit#DNA/TcMar-Tc1	DNA_TcMar-Tc1	1324	144	52132	0.02%	7.92	truncated ORF; TIRs present
TcMar-5_sVit#DNA/TcMar-Tc1	DNA_TcMar-Tc1	1009	49	10867	0.00%	13.91	truncated ORF
TcMar-6_sVit#DNA/TcMar-Tc1	DNA_TcMar-Tc1	1634	138	81168	0.02%	12.14	No ORFs; TIRs present
CR1-1_sVit#LINE/CR1	LINE_CR1	4929	142	142655	0.04%	14.47	complete TE
CR1-2_sVit#LINE/CR1	LINE_CR1	4830	715	575112	0.17%	8.23	complete TE
CR1-3_sVit#LINE/CR1	LINE_CR1	4829	618	336869	0.10%	6.54	complete TE
CR1-4_sVit#LINE/CR1	LINE_CR1	4035	28	39408	0.01%	1.16	complete TE
CR1-10_sVit#LINE/CR1	LINE_CR1	2572	95	55295	0.02%	20.45	Truncated POL ORF
CR1-11_sVit#LINE/CR1	LINE_CR1	4828	167	111257	0.03%	17.51	Truncated POL ORF
CR1-5_sVit#LINE/CR1	LINE_CR1	3750	1819	1197970	0.35%	13.36	Complete GAG-like and POL ORFs
CR1-6_sVit#LINE/CR1	LINE_CR1	4389	45	41655	0.01%	8.86	GAG-like ORF and truncated POL ORF
CR1-7_sVit#LINE/CR1	LINE_CR1	3524	109	53868	0.02%	17.88	Truncated GAG-like ORF and complete POL ORF
CR1-8_sVit#LINE/CR1	LINE_CR1	4474	170	68795	0.02%	17.17	GAG-like ORF and internally truncated POL ORF
CR1-9_sVit#LINE/CR1	LINE_CR1	3076	38	23709	0.01%	2.70	Truncated POL ORF
Crack-9_sVit#LINE/Crack	LINE_Crack	3520	69	68145	0.02%	11.88	Complete POL ORF
Crack-1_sVit#LINE/Crack	LINE_Crack	5747	67	65175	0.02%	3.11	complete TE
Crack-10_sVit#LINE/Crack	LINE_Crack	4116	46	65680	0.02%	11.63	complete TE
Crack-2_sVit#LINE/Crack	LINE_Crack	5610	105	94509	0.03%	13.86	complete TE
Crack-3_sVit#LINE/Crack	LINE_Crack	5341	60	67223	0.02%	5.85	complete TE
Crack-4_sVit#LINE/Crack	LINE_Crack	5064	63	51189	0.02%	16.02	complete TE
Crack-5_sVit#LINE/Crack	LINE_Crack	4845	71	61915	0.02%	12.74	complete TE
Crack-6_sVit#LINE/Crack	LINE_Crack	4717	47	51852	0.02%	7.20	complete TE
Crack-7_sVit#LINE/Crack	LINE_Crack	4605	75	48763	0.01%	12.38	complete TE
Crack-8_sVit#LINE/Crack	LINE_Crack	4577	51	46832	0.01%	8.31	complete TE
Crack-11_sVit#LINE/Crack	LINE_Crack	5543	60	59741	0.02%	7.88	Truncated GAG-like ORF and complete POL ORF
Crack-12_sVit#LINE/Crack	LINE_Crack	3787	40	40338	0.01%	6.60	Truncated POL ORF
Crack-13_sVit#LINE/Crack	LINE_Crack	3661	40	34380	0.01%	2.99	Truncated POL ORF
Crack-14_sVit#LINE/Crack	LINE_Crack	2576	67	45912	0.01%	14.60	Truncated POL ORF
Crack-15_sVit#LINE/Crack	LINE_Crack	2515	60	31846	0.01%	7.56	Truncated POL ORF
Crack-16_sVit#LINE/Crack	LINE_Crack	1184	1378	66177	0.02%	6.19	Truncated POL ORF
Crack-17_sVit#LINE/Crack	LINE_Crack	1012	23	8811	0.00%	3.52	Truncated POL ORF
Daphne-1_sVit#LINE/Daphne	LINE_Daphne	2855	102	88604	0.03%	24.84	Truncated POL ORF
Daphne-2_sVit#LINE/Daphne	LINE_Daphne	1982	237	109316	0.03%	21.76	Truncated POL ORF
I-1_sVit#LINE/I	LINE_I	7581	478	180705	0.05%	12.61	complete TE
I-2_sVit#LINE/I	LINE_I	7248	1540	417661	0.12%	12.87	complete TE
I-3_sVit#LINE/I	LINE_I	5952	105	74594	0.02%	17.76	complete TE
I-4_sVit#LINE/I	LINE_I	5675	80	45438	0.01%	9.37	complete TE
I-10_sVit#LINE/I	LINE_I	1521	53	22160	0.01%	15.01	Truncated POL ORF
I-11_sVit#LINE/I	LINE/I	341	67	9524	0.00%	12.37	Absence of patterns, classified based on similarity to other S.vit elements
I-5_sVit#LINE/I	LINE_I	5738	130	84112	0.02%	15.66	GAG-like ORF and truncated POL ORF
I-6_sVit#LINE/I	LINE_I	5498	206	97086	0.03%	18.61	GAG-like ORF and truncated POL ORF
I-7_sVit#LINE/I	LINE_I	5128	290	137978	0.04%	19.67	Complete POL ORF
I-8_sVit#LINE/I	LINE_I	4281	32	32330	0.01%	17.32	Complete POL ORF
I-9_sVit#LINE/I	LINE_I	2228	102	35675	0.01%	14.50	Truncated POL ORF
Jockey-1_sVit#LINE/Jockey	LINE_Jockey	4509	85	80254	0.02%	18.54	complete TE
Jockey-2_sVit#LINE/Jockey	LINE_Jockey	4767	123	98043	0.03%	21.39	complete TE
Jockey-3_sVit#LINE/Jockey	LINE_Jockey	4652	40	42357	0.01%	1.50	complete TE
Jockey-4_sVit#LINE/Jockey	LINE_Jockey	1763	45	19175	0.01%	7.34	Truncated POL ORF
Kiri-1_sVit#LINE/Kiri	LINE_Kiri	4910	174	101740	0.03%	12.72	complete TE
Kiri-17_sVit#LINE/Kiri	LINE_Kiri	4372	111	63327	0.02%	3.99	complete TE
Kiri-2_sVit#LINE/Kiri	LINE_Kiri	4785	210	135965	0.04%	14.45	complete TE
Kiri-3_sVit#LINE/Kiri	LINE_Kiri	4650	112	88459	0.03%	7.11	complete TE
Kiri-4_sVit#LINE/Kiri	LINE_Kiri	4792	49	47765	0.01%	7.86	complete TE
Kiri-5_sVit#LINE/Kiri	LINE_Kiri	4351	292	68230	0.02%	14.61	complete TE
Kiri-6_sVit#LINE/Kiri	LINE_Kiri	4654	59	50174	0.01%	10.09	complete TE
Kiri-7_sVit#LINE/Kiri	LINE_Kiri	4541	82	55910	0.02%	10.05	complete TE
Kiri-8_sVit#LINE/Kiri	LINE_Kiri	5040	148	93369	0.03%	16.25	complete TE
Kiri-10_sVit#LINE/Kiri	LINE_Kiri	4191	94	45375	0.01%	3.89	Truncated GAG-like ORF and complete POL ORF
Kiri-11_sVit#LINE/Kiri	LINE_Kiri	4787	53	70336	0.02%	9.86	Truncated GAG-like ORF and complete POL ORF
Kiri-12_sVit#LINE/Kiri	LINE_Kiri	4747	362	183159	0.05%	19.41	Truncated POL ORF
Kiri-13_sVit#LINE/Kiri	LINE_Kiri	4692	1183	953755	0.28%	14.11	Truncated POL ORF
Kiri-14_sVit#LINE/Kiri	LINE_Kiri	4065	179	97262	0.03%	10.12	Truncated POL ORF
Kiri-15_sVit#LINE/Kiri	LINE_Kiri	3333	81	45641	0.01%	11.99	Complete POL ORF
Kiri-16_sVit#LINE/Kiri	LINE_Kiri	2991	73	52898	0.02%	15.50	Truncated POL ORF
Kiri-18_sVit#LINE/Kiri	LINE_Kiri	3207	65	38482	0.01%	3.99	Truncated POL ORF
Kiri-19_sVit#LINE/Kiri	LINE_Kiri	3069	78	30885	0.01%	4.39	Truncated POL ORF
Kiri-20_sVit#LINE/Kiri	LINE_Kiri	4496	166	145121	0.04%	23.70	Truncated GAG-like ORF and complete POL ORF
Kiri-9_sVit#LINE/Kiri	LINE_Kiri	4562	107	86828	0.03%	8.85	Truncated GAG-like ORF and complete POL ORF
L2-1_sVit#LINE/L2	LINE_L2	4401	55	93200	0.03%	19.09	complete TE
L2-2_sVit#LINE/L2	LINE_L2	4204	67	55293	0.02%	14.53	complete TE
L2-3_sVit#LINE/L2	LINE_L2	4219	51	57434	0.02%	14.78	Truncated ORFs
LOA-1_sVit#LINE/LOA	LINE_LOA	5556	927	485904	0.14%	10.02	complete TE
LOA-2_sVit#LINE/LOA	LINE_LOA	5699	1180	572347	0.17%	12.02	complete TE
LOA-3_sVit#LINE/LOA	LINE_LOA	4811	2151	610680	0.18%	11.38	Truncated POL ORF
LOA-4_sVit#LINE/LOA	LINE_LOA	1212	159	32421	0.01%	16.14	Truncated POL ORF
LOA-5_sVit#LINE/LOA	LINE/LOA	615	2916	205131	0.06%	16.70	Absence of patterns, classified based on similarity to other S.vit elements
Outcast-1_sVit#LINE/Outcast	LINE_Outcast	5779	28	32802	0.01%	10.33	complete TE
Penelope-1_sVit#PLE/Penelope	LINE_Penelope	3327	292	64304	0.02%	3.97	complete TE
Penelope-2_sVit#PLE/Penelope	LINE_Penelope	2830	294	105351	0.03%	11.93	complete TE
Penelope-3_sVit#PLE/Penelope	LINE_Penelope	2753	90	36476	0.01%	2.80	complete TE
Penelope-4_sVit#PLE/Penelope	LINE_Penelope	2748	122	31801	0.01%	3.12	complete TE
Penelope-5_sVit#PLE/Penelope	LINE_Penelope	2712	276	76271	0.02%	14.79	complete TE
Penelope-10_sVit#PLE/Penelope	LINE_Penelope	236	100	10079	0.00%	6.79	Absence of patterns, classified based on similarity to other S.vit elements
Penelope-6_sVit#PLE/Penelope	LINE_Penelope	2599	91	33483	0.01%	19.36	Truncated ORF
Penelope-7_sVit#PLE/Penelope	LINE_Penelope	2568	190	52880	0.02%	5.61	Truncated ORF
Penelope-8_sVit#PLE/Penelope	LINE_Penelope	2077	264	53334	0.02%	10.42	Truncated ORF
Penelope-9_sVit#PLE/Penelope	LINE_Penelope	1365	75	21563	0.01%	11.48	Truncated ORF
RTE-1_sVit#LINE/RTE	LINE_RTE	3364	3733	2493207	0.73%	6.98	complete TE
RTE-2_sVit#LINE/RTE	LINE_RTE	392	273	61144	0.02%	9.88	No ORFs
Tx1-1_sVit#LINE/Tx1	LINE_Tx1	5656	41	65526	0.02%	14.81	complete TE
Tx1-2_sVit#LINE/Tx1	LINE_Tx1	4677	53	60405	0.02%	21.67	complete TE
Tx1-3_sVit#LINE/Tx1	LINE_Tx1	5712	63	150521	0.04%	20.60	GAG-like ORF and truncated POL ORF
Tx1-4_sVit#LINE/Tx1	LINE_Tx1	3680	49	53708	0.02%	20.89	Truncated POL ORF
Tx1-5_sVit#LINE/Tx1	LINE_Tx1	1807	56	41599	0.01%	12.54	Truncated GAG-like ORF
Vingi-1_sVit#LINE/Vingi	LINE_Vingi	3228	157	84261	0.02%	21.07	Truncated POL ORF
Vingi-2_sVit#LINE/Vingi	LINE_Vingi	3210	79	85417	0.03%	18.00	only POL ORF
SINE-1_sVit#SINE/Unknown	SINE_ID	398	494	56601	0.02%	14.38	Absence of patterns (enrichment of fragments in 3')
BEL-1_sVit#LTR/Bel-Pao	LTR_Pao	6302	13	28614	0.01%	3.54	complete TE
BEL-10_sVit#LTR/Bel-Pao	LTR_Pao	6861	41	56677	0.02%	3.39	complete TE
BEL-11_sVit#LTR/Bel-Pao	LTR_Pao	6224	33	109255	0.03%	1.04	complete TE
BEL-12_sVit#LTR/Bel-Pao	LTR_Pao	6105	26	56206	0.02%	6.52	complete TE
BEL-13_sVit#LTR/Bel-Pao	LTR_Pao	6290	6155	1084314	0.32%	8.46	Truncated POL ORF; LTR present, TG–CA termini present
BEL-14_sVit#LTR/Bel-Pao	LTR_Pao	3329	41	55778	0.02%	5.57	Truncated POL ORF; LTR present, TG–CA termini present
BEL-15_sVit#LTR/Bel-Pao	LTR_Pao	3316	31	7150	0.00%	3.18	Truncated POL ORF; LTR present
BEL-16_sVit#LTR/Bel-Pao	LTR_Pao	6882	276	141326	0.04%	4.82	Truncated ORF; LTR present
BEL-17_sVit#LTR/Bel-Pao	LTR_Pao	6114	47	24062	0.01%	2.53	Truncated POL ORF; LTR present, TG–CA termini present
BEL-18_sVit#LTR/Bel-Pao	LTR_Pao	6110	52	92542	0.03%	7.52	Truncated POL ORF; LTR present, TG–CA termini present
BEL-19_sVit#LTR/Bel-Pao	LTR_Pao	6690	178	50097	0.01%	5.80	GAG and POL ORFs; LTR present
BEL-2_sVit#LTR/Bel-Pao	LTR_Pao	7157	21	63247	0.02%	11.81	complete TE
BEL-20_sVit#LTR/Bel-Pao	LTR_Pao	4577	28	26878	0.01%	3.16	Truncated POL ORF; LTR present
BEL-21_sVit#LTR/Bel-Pao	LTR_Pao	4387	15	29426	0.01%	1.73	Truncated POL ORF; LTR present
BEL-22_sVit#LTR/Bel-Pao	LTR_Pao	3804	44	41839	0.01%	4.84	Truncated POL ORF; LTR present
BEL-23_sVit#LTR/Bel-Pao	LTR_Pao	3737	39	50882	0.01%	4.46	Truncated POL ORF; LTR present
BEL-24_sVit#LTR/Bel-Pao	LTR_Pao	3585	34	35292	0.01%	2.49	Truncated POL ORF; LTR present
BEL-25_sVit#LTR/Bel-Pao	LTR_Pao	2951	38	31929	0.01%	4.94	Truncated POL ORF; LTR present, TG–CA termini present
BEL-26_sVit#LTR/Bel-Pao	LTR_Pao	6413	54	59466	0.02%	9.33	Truncated ORF
BEL-3_sVit#LTR/Bel-Pao	LTR_Pao	6114	41	120560	0.04%	6.25	complete TE
BEL-4_sVit#LTR/Bel-Pao	LTR_Pao	4512	33	40419	0.01%	4.50	complete TE
BEL-5_sVit#LTR/Bel-Pao	LTR_Pao	6317	43	210379	0.06%	0.42	complete TE
BEL-6_sVit#LTR/Bel-Pao	LTR_Pao	4499	38	85601	0.03%	3.17	complete TE
BEL-7_sVit#LTR/Bel-Pao	LTR_Pao	8799	34	52677	0.02%	23.19	complete TE
BEL-8_sVit#LTR/Bel-Pao	LTR_Pao	7862	36	79433	0.02%	6.05	complete TE
BEL-9_sVit#LTR/Bel-Pao	LTR_Pao	7396	20	51732	0.02%	2.59	complete TE
Copia-1_sVit#LTR/Copia	LTR_Copia	4944	21	33444	0.01%	4.31	complete TE
Copia-2_sVit#LTR/Copia	LTR_Copia	4988	13	12339	0.00%	18.80	complete TE
Copia-3_sVit#LTR/Copia	LTR_Copia	4861	28	68346	0.02%	3.43	complete TE
Copia-4_sVit#LTR/Copia	LTR_Copia	1395	953	239953	0.07%	11.57	Truncated ORF
Copia-5_sVit#LTR/Copia	LTR/Copia	1270	1759	266831	0.08%	11.85	Absence of patterns, classified based on similarity to other S.vit elements
Gypsy-1_sVit#LTR/Gypsy	LTR_Gypsy	4674	13	19525	0.01%	16.23	complete TE
Gypsy-10_sVit#LTR/Gypsy	LTR_Gypsy	4790	29	49539	0.01%	12.33	complete TE
Gypsy-11_sVit#LTR/Gypsy	LTR_Gypsy	5410	18	35596	0.01%	1.96	complete TE
Gypsy-12_sVit#LTR/Gypsy	LTR_Gypsy	4858	32	60712	0.02%	9.88	complete TE
Gypsy-13_sVit#LTR/Gypsy	LTR_Gypsy	5378	42	34620	0.01%	3.42	complete TE
Gypsy-14_sVit#LTR/Gypsy	LTR_Gypsy	4684	39	59012	0.02%	12.21	complete TE
Gypsy-15_sVit#LTR/Gypsy	LTR_Gypsy	4750	36	49846	0.01%	12.41	complete TE
Gypsy-16_sVit#LTR/Gypsy	LTR_Gypsy	8181	43	58839	0.02%	7.74	complete TE
Gypsy-17_sVit#LTR/Gypsy	LTR_Gypsy	9073	119	166472	0.05%	16.96	complete TE
Gypsy-18_sVit#LTR/Gypsy	LTR_Gypsy	8063	64	312997	0.09%	0.66	complete TE
Gypsy-19_sVit#LTR/Gypsy	LTR_Gypsy	6867	104	55459	0.02%	16.76	Truncated ORFs
Gypsy-2_sVit#LTR/Gypsy	LTR_Gypsy	6993	21	46415	0.01%	4.69	complete TE
Gypsy-20_sVit#LTR/Gypsy	LTR_Gypsy	7265	56	36269	0.01%	15.82	complete TE
Gypsy-21_sVit#LTR/Gypsy	LTR_Gypsy	4763	164	81872	0.02%	15.91	LTR present, TG–CA termini present
Gypsy-22_sVit#LTR/Gypsy	LTR_Gypsy	8075	76	71432	0.02%	19.07	Truncated TE
Gypsy-23_sVit#LTR/Gypsy	LTR_Gypsy	9229	54	40665	0.01%	2.75	Truncated TE
Gypsy-24_sVit#LTR/Gypsy	LTR_Gypsy	4292	11	19568	0.01%	21.76	LTR present
Gypsy-25_sVit#LTR/Gypsy	LTR_Gypsy	8904	46	39620	0.01%	8.83	Multiple ORFs; No LTR
Gypsy-26_sVit#LTR/Gypsy	LTR_Gypsy	4562	219	17968	0.01%	10.18	POL ORF; No LTRs
Gypsy-27_sVit#LTR/Gypsy	LTR_Gypsy	4917	52	30754	0.01%	13.01	Truncated TE
Gypsy-28_sVit#LTR/Gypsy	LTR_Gypsy	4849	11	11967	0.00%	10.05	LTR present
Gypsy-29_sVit#LTR/Gypsy	LTR_Gypsy	6382	55	55348	0.02%	7.31	LTR present
Gypsy-3_sVit#LTR/Gypsy	LTR_Gypsy	7307	21	22768	0.01%	9.84	complete TE
Gypsy-30_sVit#LTR/Gypsy	LTR_Gypsy	4290	62	37242	0.01%	5.98	LTR present
Gypsy-31_sVit#LTR/Gypsy	LTR_Gypsy	6864	3745	425828	0.13%	5.40	Truncated GAG and POL; LTR present
Gypsy-32_sVit#LTR/Gypsy	LTR_Gypsy	6288	48	115233	0.03%	16.34	Truncated TE; LTR present
Gypsy-33_sVit#LTR/Gypsy	LTR_Gypsy	6048	28	22568	0.01%	4.07	Truncated TE; LTR present
Gypsy-34_sVit#LTR/Gypsy	LTR_Gypsy	5192	173	213119	0.06%	2.91	LTR present, TG–CA termini present
Gypsy-35_sVit#LTR/Gypsy	LTR_Gypsy	5565	856	65853	0.02%	9.60	POL ORF; LTR present
Gypsy-36_sVit#LTR/Gypsy	LTR_Gypsy	11230	165	182485	0.05%	6.37	Multiple ORFs; No LTR
Gypsy-37_sVit#LTR/Gypsy	LTR_Gypsy	644	514	213198	0.06%	5.21	Truncated POL
Gypsy-38_sVit#LTR/Gypsy	LTR_Gypsy	500	3292	560550	0.16%	16.94	Very fragmented TE
Gypsy-39_sVit#LTR/Gypsy	LTR_Gypsy	816	38	9654	0.00%	5.76	Very fragmented TE
Gypsy-4_sVit#LTR/Gypsy	LTR_Gypsy	4271	11	20771	0.01%	1.21	complete TE
Gypsy-40_sVit#LTR/Gypsy	LTR_Gypsy	2658	25	32877	0.01%	3.06	Truncated POL ORF; LTR present, TG–CA termini present
Gypsy-41_sVit#LTR/Gypsy	LTR_Gypsy	5616	72	124335	0.04%	22.10	Truncated POL
Gypsy-42_sVit#LTR/Gypsy	LTR_Gypsy	2354	10	10576	0.00%	5.85	Very fragmented TE
Gypsy-43_sVit#LTR/Gypsy	LTR_Gypsy	1577	7	4463	0.00%	14.48	Very fragmented TE
Gypsy-44_sVit#LTR/Gypsy	LTR_Gypsy	2419	10	7608	0.00%	11.24	Very fragmented TE
Gypsy-45_sVit#LTR/Gypsy	LTR_Gypsy	2356	32	37991	0.01%	4.91	Very fragmented TE
Gypsy-46_sVit#LTR/Gypsy	LTR_Gypsy	3341	63	263047	0.08%	3.18	Very fragmented TE
Gypsy-47_sVit#LTR/Gypsy	LTR_Gypsy	1968	8	8173	0.00%	3.28	Very fragmented TE
Gypsy-48_sVit#LTR/Gypsy	LTR_Gypsy	1871	3	6040	0.00%	1.45	Very fragmented TE
Gypsy-49_sVit#LTR/Gypsy	LTR_Gypsy	3886	39	27339	0.01%	5.19	Very fragmented TE
Gypsy-5_sVit#LTR/Gypsy	LTR_Gypsy	8415	53	64129	0.02%	14.58	complete TE
Gypsy-50_sVit#LTR/Gypsy	LTR_Gypsy	2356	27	35662	0.01%	5.47	Very fragmented TE
Gypsy-51_sVit#LTR/Gypsy	LTR/Gypsy	781	34	6461	0.00%	4.18	Absence of patterns, classified based on similarity to other S.vit elements
Gypsy-52_sVit#LTR/Gypsy	LTR/Gypsy	560	569	134018	0.04%	17.44	Absence of patterns, classified based on similarity to other S.vit elements
Gypsy-6_sVit#LTR/Gypsy	LTR_Gypsy	6994	12	27090	0.01%	3.95	complete TE
Gypsy-7_sVit#LTR/Gypsy	LTR_Gypsy	7011	22	26943	0.01%	3.63	complete TE
Gypsy-8_sVit#LTR/Gypsy	LTR_Gypsy	5351	25	33695	0.01%	8.55	complete TE
Gypsy-9_sVit#LTR/Gypsy	LTR_Gypsy	8920	649	210820	0.06%	12.20	complete TE
LTR-16_sVit#LTR/Unknown	LTR_Unknown	4408	60	68797	0.02%	6.99	LTR present
LTR-26_sVit#LTR/Unknown	LTR_Unknown	1918	2088	375417	0.11%	13.03	LTR present
LTR-32_sVit#LTR/Unknown	LTR_Unknown	581	9	3838	0.00%	3.40	Possbible Solo-LTR
LTR-33_sVit#LTR/Unknown	LTR_Unknown	546	51	19403	0.01%	12.83	Possbible Solo-LTR
LTR-34_sVit#LTR/Unknown	LTR_Unknown	455	24	7066	0.00%	4.11	Possbible Solo-LTR
LTR-35_sVit#LTR/Unknown	LTR_Unknown	403	20	5941	0.00%	3.75	Possbible Solo-LTR
LTR-36_sVit#LTR/Unknown	LTR_Unknown	361	41	9328	0.00%	9.16	Possbible Solo-LTR
LTR-37_sVit#LTR/Unknown	LTR_Unknown	213	12	2456	0.00%	3.92	Possbible Solo-LTR
LTR-38_sVit#LTR/Unknown	LTR_Unknown	333	10	2393	0.00%	10.08	Possbible Solo-LTR
LTR-39_sVit#LTR/Unknown	LTR_Unknown	332	11	3641	0.00%	1.05	Possbible Solo-LTR
LTR-1_sVit#LTR/Solo-LTR	LTR_Unknown	290	29	7198	0.00%	2.86	Solo-LTR
LTR-10_sVit#LTR/Solo-LTR	LTR_Unknown	186	24	3802	0.00%	3.91	Solo-LTR
LTR-11_sVit#LTR/Solo-LTR	LTR_Unknown	173	8	1304	0.00%	4.00	Solo-LTR
LTR-12_sVit#LTR/Solo-LTR	LTR_Unknown	162	14	2042	0.00%	8.78	Solo-LTR
LTR-13_sVit#LTR/Solo-LTR	LTR_Unknown	160	20	2475	0.00%	4.45	Solo-LTR
LTR-14_sVit#LTR/Solo-LTR	LTR_Unknown	154	25	3082	0.00%	6.11	Solo-LTR
LTR-2_sVit#LTR/Solo-LTR	LTR_Unknown	255	40	6918	0.00%	9.10	Solo-LTR
LTR-3_sVit#LTR/Solo-LTR	LTR_Unknown	253	27	4666	0.00%	11.70	Solo-LTR
LTR-4_sVit#LTR/Solo-LTR	LTR_Unknown	229	59	12457	0.00%	3.67	Solo-LTR
LTR-5_sVit#LTR/Solo-LTR	LTR_Unknown	223	13	2320	0.00%	6.63	Solo-LTR
LTR-6_sVit#LTR/Solo-LTR	LTR_Unknown	209	38	6495	0.00%	2.73	Solo-LTR
LTR-7_sVit#LTR/Solo-LTR	LTR_Unknown	206	14	2493	0.00%	6.08	Solo-LTR
LTR-8_sVit#LTR/Solo-LTR	LTR_Unknown	204	13	2256	0.00%	2.37	Solo-LTR
LTR-9_sVit#LTR/Solo-LTR	LTR_Unknown	193	19	2741	0.00%	13.68	Solo-LTR
Structurally detected putative LTR repeats lacking LTRs or TE similarity
LTR-17_sVit#LTR/Unknown	LTR_Unknown	1352	43	32640	0.01%	9.52	weak classification
LTR-18_sVit#LTR/Unknown	LTR_Unknown	1187	10	5651	0.00%	6.88	weak classification
LTR-19_sVit#LTR/Unknown	LTR_Unknown	1140	29	20122	0.01%	7.15	weak classification
LTR-20_sVit#LTR/Unknown	LTR_Unknown	1113	8	4141	0.00%	6.58	weak classification
LTR-21_sVit#LTR/Unknown	LTR_Unknown	1074	783	264986	0.09%	9.02	weak classification
LTR-22_sVit#LTR/Unknown	LTR_Unknown	984	18	14019	0.00%	2.97	weak classification
LTR-23_sVit#LTR/Unknown	LTR_Unknown	966	50	29863	0.01%	9.13	weak classification
LTR-24_sVit#LTR/Unknown	LTR_Unknown	957	25	20412	0.01%	2.31	weak classification
LTR-25_sVit#LTR/Unknown	LTR_Unknown	922	244	123739	0.04%	5.15	weak classification
LTR-27_sVit#LTR/Unknown	LTR_Unknown	901	28	12162	0.00%	10.91	weak classification
LTR-28_sVit#LTR/Unknown	LTR_Unknown	867	24	12362	0.00%	2.19	weak classification
LTR-29_sVit#LTR/Unknown	LTR_Unknown	842	34	9176	0.00%	5.19	weak classification
LTR-30_sVit#LTR/Unknown	LTR_Unknown	840	120	79834	0.03%	2.10	weak classification
LTR-31_sVit#LTR/Unknown	LTR_Unknown	778	14	8322	0.00%	2.16	weak classification
LTR-40_sVit#LTR/Unknown	LTR_Unknown	4789	24452	5841721	2.07%	19.06	weak classification
LTR-41_sVit#LTR/Unknown	LTR_Unknown	3307	13	11522	0.00%	5.08	weak classification
LTR-42_sVit#LTR/Unknown	LTR_Unknown	2660	638	36643	0.01%	15.07	weak classification
LTR-43_sVit#LTR/Unknown	LTR_Unknown	2424	11	10809	0.00%	6.33	weak classification
LTR-44_sVit#LTR/Unknown	LTR_Unknown	2234	14	17061	0.01%	2.68	weak classification
LTR-45_sVit#LTR/Unknown	LTR_Unknown	2052	22	14488	0.01%	3.68	weak classification
Repeats that resemble nothing and lack structural markers.
Repeat-1_sVit#Unknown	Unknown	481	2465	428213	0.15%	17.12
Repeat-10_sVit#Unknown	Unknown	3581	7101	1076601	0.38%	14.15
Repeat-100_sVit#Unknown	Unknown	1652	147	379330	0.13%	2.82
Repeat-101_sVit#Unknown	Unknown	1627	22	9782	0.00%	3.38
Repeat-102_sVit#Unknown	Unknown	1603	9369	5860178	2.07%	11.30
Repeat-103_sVit#Unknown	Unknown	1536	2300	587814	0.21%	10.20
Repeat-104_sVit#Unknown	Unknown	1535	81	38542	0.01%	10.00
Repeat-105_sVit#Unknown	Unknown	1519	10307	1607761	0.57%	15.22
Repeat-106_sVit#Unknown	Unknown	1502	559	377584	0.13%	7.71
Repeat-107_sVit#Unknown	Unknown	1479	344	120111	0.04%	9.67
Repeat-108_sVit#Unknown	Unknown	1469	385	237935	0.08%	8.71
Repeat-109_sVit#Unknown	Unknown	1438	1042	653775	0.23%	-1.71
Repeat-11_sVit#Unknown	Unknown	1006	1143	345583	0.12%	10.30
Repeat-110_sVit#Unknown	Unknown	1424	114	106748	0.04%	2.57
Repeat-111_sVit#Unknown	Unknown	1419	2250	404721	0.14%	11.31
Repeat-112_sVit#Unknown	Unknown	1386	1810	277009	0.10%	15.23
Repeat-113_sVit#Unknown	Unknown	1370	26	16632	0.01%	4.28
Repeat-114_sVit#Unknown	Unknown	1365	69	30187	0.01%	7.82
Repeat-115_sVit#Unknown	Unknown	1348	59	45664	0.02%	12.38
Repeat-116_sVit#Unknown	Unknown	1327	61	27047	0.01%	11.74
Repeat-117_sVit#Unknown	Unknown	1312	3984	1570249	0.56%	17.61
Repeat-118_sVit#Unknown	Unknown	1310	471	106318	0.04%	23.22
Repeat-119_sVit#Unknown	Unknown	1310	79	25060	0.01%	8.23
Repeat-12_sVit#Unknown	Unknown	1872	234	128913	0.05%	4.80
Repeat-120_sVit#Unknown	Unknown	1304	23	19283	0.01%	5.91
Repeat-121_sVit#Unknown	Unknown	1301	25	20973	0.01%	6.07
Repeat-122_sVit#Unknown	Unknown	1300	176	204549	0.07%	1.82
Repeat-123_sVit#Unknown	Unknown	1281	583	151002	0.05%	15.25
Repeat-124_sVit#Unknown	Unknown	1265	28	13604	0.00%	10.53
Repeat-125_sVit#Unknown	Unknown	1261	396	187678	0.07%	11.91
Repeat-126_sVit#Unknown	Unknown	1258	40	23250	0.01%	9.06
Repeat-127_sVit#Unknown	Unknown	1228	68	55087	0.02%	5.24
Repeat-128_sVit#Unknown	Unknown	1220	1919	229525	0.08%	16.48
Repeat-129_sVit#Unknown	Unknown	1217	113	36971	0.01%	10.42
Repeat-13_sVit#Unknown	Unknown	1302	78	68944	0.02%	9.37
Repeat-130_sVit#Unknown	Unknown	1216	107	55571	0.02%	3.67
Repeat-131_sVit#Unknown	Unknown	1216	54	17120	0.01%	8.92
Repeat-132_sVit#Unknown	Unknown	1202	1177	994224	0.35%	5.37
Repeat-133_sVit#Unknown	Unknown	1154	794	185158	0.07%	8.73
Repeat-134_sVit#Unknown	Unknown	1152	76	30850	0.01%	5.10
Repeat-135_sVit#Unknown	Unknown	1140	3150	636072	0.23%	23.58
Repeat-136_sVit#Unknown	Unknown	1140	27	21051	0.01%	3.17
Repeat-137_sVit#Unknown	Unknown	1133	75	37254	0.01%	6.04
Repeat-138_sVit#Unknown	Unknown	1127	429	131183	0.05%	20.22
Repeat-139_sVit#Unknown	Unknown	1099	48	24196	0.01%	6.58
Repeat-14_sVit#Unknown	Unknown	1437	146	86035	0.03%	7.61
Repeat-140_sVit#Unknown	Unknown	1079	254	120447	0.04%	13.33
Repeat-141_sVit#Unknown	Unknown	1076	768	127631	0.05%	21.58
Repeat-142_sVit#Unknown	Unknown	1053	101	72561	0.03%	8.48
Repeat-143_sVit#Unknown	Unknown	1040	654	318510	0.11%	11.42
Repeat-144_sVit#Unknown	Unknown	1033	45	29857	0.01%	4.97
Repeat-145_sVit#Unknown	Unknown	1020	12589	3758208	1.33%	20.53
Repeat-146_sVit#Unknown	Unknown	1019	412	159336	0.06%	6.33
Repeat-147_sVit#Unknown	Unknown	1016	898	226541	0.08%	21.04
Repeat-148_sVit#Unknown	Unknown	1016	47	12427	0.00%	6.21
Repeat-149_sVit#Unknown	Unknown	1011	337	88299	0.03%	27.16
Repeat-15_sVit#Unknown	Unknown	2290	5286	2677590	0.95%	13.43
Repeat-150_sVit#Unknown	Unknown	1009	132	23854	0.01%	9.00
Repeat-151_sVit#Unknown	Unknown	1006	120	27554	0.01%	1.79
Repeat-152_sVit#Unknown	Unknown	1006	67	19157	0.01%	10.94
Repeat-153_sVit#Unknown	Unknown	1005	1524	648609	0.23%	12.10
Repeat-154_sVit#Unknown	Unknown	998	102	24166	0.01%	14.35
Repeat-155_sVit#Unknown	Unknown	996	1547	228375	0.08%	18.64
Repeat-156_sVit#Unknown	Unknown	995	113	73249	0.03%	2.86
Repeat-157_sVit#Unknown	Unknown	993	122	62655	0.02%	4.52
Repeat-158_sVit#Unknown	Unknown	986	180	44829	0.02%	11.86
Repeat-159_sVit#Unknown	Unknown	973	905	175199	0.06%	7.14
Repeat-16_sVit#Unknown	Unknown	1103	278	68545	0.02%	7.72
Repeat-160_sVit#Unknown	Unknown	963	72	26629	0.01%	11.23
Repeat-161_sVit#Unknown	Unknown	959	319	117934	0.04%	11.60
Repeat-162_sVit#Unknown	Unknown	943	1428	213491	0.08%	18.51
Repeat-163_sVit#Unknown	Unknown	941	79	34470	0.01%	8.23
Repeat-164_sVit#Unknown	Unknown	932	148	19892	0.01%	20.72
Repeat-165_sVit#Unknown	Unknown	931	224	53685	0.02%	9.34
Repeat-166_sVit#Unknown	Unknown	928	53	30501	0.01%	6.42
Repeat-167_sVit#Unknown	Unknown	917	1834	315617	0.11%	17.11
Repeat-168_sVit#Unknown	Unknown	897	40	13789	0.00%	8.75
Repeat-169_sVit#Unknown	Unknown	868	57	13011	0.00%	17.56
Repeat-17_sVit#Unknown	Unknown	492	396	82132	0.03%	14.05
Repeat-170_sVit#Unknown	Unknown	861	37	10625	0.00%	8.96
Repeat-171_sVit#Unknown	Unknown	860	46	21056	0.01%	6.05
Repeat-172_sVit#Unknown	Unknown	858	3021	790058	0.28%	15.37
Repeat-173_sVit#Unknown	Unknown	858	212	36379	0.01%	20.53
Repeat-174_sVit#Unknown	Unknown	857	7881	1120590	0.40%	18.70
Repeat-175_sVit#Unknown	Unknown	856	283	70747	0.03%	15.23
Repeat-176_sVit#Unknown	Unknown	842	120	21191	0.01%	12.15
Repeat-177_sVit#Unknown	Unknown	832	346	58257	0.02%	20.84
Repeat-178_sVit#Unknown	Unknown	827	65	19893	0.01%	9.71
Repeat-179_sVit#Unknown	Unknown	807	438	99715	0.04%	14.62
Repeat-18_sVit#Unknown	Unknown	322	51	11709	0.00%	5.70
Repeat-180_sVit#Unknown	Unknown	799	51	29752	0.01%	3.84
Repeat-181_sVit#Unknown	Unknown	799	4103	455555	0.16%	15.91
Repeat-182_sVit#Unknown	Unknown	788	98	16271	0.01%	10.17
Repeat-183_sVit#Unknown	Unknown	786	85	12387	0.00%	18.32
Repeat-184_sVit#Unknown	Unknown	777	58	19902	0.01%	6.65
Repeat-185_sVit#Unknown	Unknown	776	421	140385	0.05%	38.81
Repeat-186_sVit#Unknown	Unknown	774	423	115478	0.04%	15.26
Repeat-187_sVit#Unknown	Unknown	751	563	80903	0.03%	18.66
Repeat-188_sVit#Unknown	Unknown	748	271	149558	0.05%	5.16
Repeat-189_sVit#Unknown	Unknown	748	654	144197	0.05%	25.63
Repeat-19_sVit#Unknown	Unknown	1460	297	169611	0.06%	7.34
Repeat-190_sVit#Unknown	Unknown	744	6886	2073454	0.73%	16.53
Repeat-191_sVit#Unknown	Unknown	744	360	59988	0.02%	20.02
Repeat-192_sVit#Unknown	Unknown	737	230	130651	0.05%	3.28
Repeat-193_sVit#Unknown	Unknown	737	142	16886	0.01%	13.41
Repeat-194_sVit#Unknown	Unknown	728	218	55649	0.02%	10.52
Repeat-195_sVit#Unknown	Unknown	703	245	50140	0.02%	13.90
Repeat-196_sVit#Unknown	Unknown	702	59	16366	0.01%	7.23
Repeat-197_sVit#Unknown	Unknown	699	64	15713	0.01%	12.37
Repeat-198_sVit#Unknown	Unknown	695	163	32450	0.01%	13.14
Repeat-199_sVit#Unknown	Unknown	691	2572	710702	0.25%	18.35
Repeat-2_sVit#Unknown	Unknown	575	111	43410	0.02%	7.43
Repeat-20_sVit#Unknown	Unknown	1554	714	232628	0.08%	4.79
Repeat-200_sVit#Unknown	Unknown	688	63	12545	0.00%	13.03
Repeat-201_sVit#Unknown	Unknown	687	990	295599	0.10%	7.33
Repeat-202_sVit#Unknown	Unknown	684	1793	626601	0.22%	15.93
Repeat-203_sVit#Unknown	Unknown	678	51	15574	0.01%	10.57
Repeat-204_sVit#Unknown	Unknown	673	111	28611	0.01%	4.88
Repeat-205_sVit#Unknown	Unknown	671	50	14704	0.01%	6.12
Repeat-206_sVit#Unknown	Unknown	665	469	120991	0.04%	8.76
Repeat-207_sVit#Unknown	Unknown	664	198	18418	0.01%	12.27
Repeat-208_sVit#Unknown	Unknown	663	370	72477	0.03%	14.79
Repeat-209_sVit#Unknown	Unknown	660	306	53205	0.02%	13.67
Repeat-21_sVit#Unknown	Unknown	274	135	19655	0.01%	10.27
Repeat-210_sVit#Unknown	Unknown	658	501	65730	0.02%	15.58
Repeat-211_sVit#Unknown	Unknown	652	46	11161	0.00%	13.69
Repeat-212_sVit#Unknown	Unknown	645	112	25210	0.01%	14.57
Repeat-213_sVit#Unknown	Unknown	645	697	170186	0.06%	20.52
Repeat-214_sVit#Unknown	Unknown	644	199	33830	0.01%	18.20
Repeat-215_sVit#Unknown	Unknown	643	516	160499	0.06%	15.10
Repeat-216_sVit#Unknown	Unknown	639	211	56504	0.02%	7.34
Repeat-217_sVit#Unknown	Unknown	637	107	21768	0.01%	19.34
Repeat-218_sVit#Unknown	Unknown	633	34	7010	0.00%	16.99
Repeat-219_sVit#Unknown	Unknown	629	146	29728	0.01%	13.88
Repeat-22_sVit#Unknown	Unknown	5667	764	302209	0.11%	6.29
Repeat-220_sVit#Unknown	Unknown	628	225	56140	0.02%	5.91
Repeat-221_sVit#Unknown	Unknown	628	685	137641	0.05%	10.77
Repeat-222_sVit#Unknown	Unknown	615	100	22408	0.01%	11.11
Repeat-223_sVit#Unknown	Unknown	613	205	72727	0.03%	5.63
Repeat-224_sVit#Unknown	Unknown	611	91	29579	0.01%	9.16
Repeat-225_sVit#Unknown	Unknown	603	585	162408	0.06%	12.48
Repeat-226_sVit#Unknown	Unknown	601	118	31864	0.01%	5.83
Repeat-227_sVit#Unknown	Unknown	597	39	9350	0.00%	4.69
Repeat-228_sVit#Unknown	Unknown	594	132	24524	0.01%	14.67
Repeat-229_sVit#Unknown	Unknown	594	91	25035	0.01%	10.34
Repeat-23_sVit#Unknown	Unknown	1123	66	18068	0.01%	6.47
Repeat-230_sVit#Unknown	Unknown	586	1113	251462	0.09%	13.03
Repeat-231_sVit#Unknown	Unknown	586	415	85330	0.03%	20.28
Repeat-232_sVit#Unknown	Unknown	583	77	21078	0.01%	7.97
Repeat-233_sVit#Unknown	Unknown	583	108	31562	0.01%	4.74
Repeat-234_sVit#Unknown	Unknown	581	1415	342984	0.12%	16.88
Repeat-235_sVit#Unknown	Unknown	574	44	7098	0.00%	16.84
Repeat-236_sVit#Unknown	Unknown	574	53	15749	0.01%	4.92
Repeat-237_sVit#Unknown	Unknown	573	69	19485	0.01%	3.28
Repeat-238_sVit#Unknown	Unknown	571	1530	344883	0.12%	16.92
Repeat-239_sVit#Unknown	Unknown	570	1092	368932	0.13%	23.59
Repeat-24_sVit#Unknown	Unknown	2202	2680	550523	0.19%	16.57
Repeat-240_sVit#Unknown	Unknown	566	524	198560	0.07%	8.44
Repeat-241_sVit#Unknown	Unknown	563	93	20300	0.01%	10.52
Repeat-242_sVit#Unknown	Unknown	562	121	20733	0.01%	6.10
Repeat-243_sVit#Unknown	Unknown	552	163	55848	0.02%	5.49
Repeat-244_sVit#Unknown	Unknown	551	416	137088	0.05%	8.56
Repeat-245_sVit#Unknown	Unknown	550	101	33730	0.01%	6.56
Repeat-246_sVit#Unknown	Unknown	549	62	10433	0.00%	8.07
Repeat-247_sVit#Unknown	Unknown	545	524	104294	0.04%	18.10
Repeat-248_sVit#Unknown	Unknown	544	10	963	0.00%	12.26
Repeat-249_sVit#Unknown	Unknown	543	292	25453	0.01%	12.62
Repeat-25_sVit#Unknown	Unknown	1439	174	46841	0.02%	8.39
Repeat-250_sVit#Unknown	Unknown	542	283	75820	0.03%	12.32
Repeat-251_sVit#Unknown	Unknown	542	115	22567	0.01%	15.58
Repeat-252_sVit#Unknown	Unknown	533	247	56909	0.02%	11.29
Repeat-253_sVit#Unknown	Unknown	528	3210	796637	0.28%	13.99
Repeat-254_sVit#Unknown	Unknown	527	53	11391	0.00%	10.09
Repeat-255_sVit#Unknown	Unknown	520	105	18326	0.01%	21.45
Repeat-256_sVit#Unknown	Unknown	517	530	80508	0.03%	14.26
Repeat-257_sVit#Unknown	Unknown	516	505	93546	0.03%	16.89
Repeat-258_sVit#Unknown	Unknown	516	40	10532	0.00%	5.15
Repeat-259_sVit#Unknown	Unknown	514	1275	183471	0.06%	16.00
Repeat-26_sVit#Unknown	Unknown	2359	6852	1040484	0.37%	13.53
Repeat-260_sVit#Unknown	Unknown	512	827	151056	0.05%	14.79
Repeat-261_sVit#Unknown	Unknown	510	387	50187	0.02%	13.77
Repeat-262_sVit#Unknown	Unknown	510	66	16231	0.01%	14.07
Repeat-263_sVit#Unknown	Unknown	508	24	6853	0.00%	10.17
Repeat-264_sVit#Unknown	Unknown	506	48	12022	0.00%	10.58
Repeat-265_sVit#Unknown	Unknown	506	60	11380	0.00%	8.92
Repeat-266_sVit#Unknown	Unknown	500	1063	275311	0.10%	13.42
Repeat-267_sVit#Unknown	Unknown	499	154	23953	0.01%	14.26
Repeat-268_sVit#Unknown	Unknown	498	71	14042	0.00%	9.36
Repeat-269_sVit#Unknown	Unknown	495	2274	327899	0.12%	17.56
Repeat-27_sVit#Unknown	Unknown	415	192	69112	0.02%	2.77
Repeat-270_sVit#Unknown	Unknown	491	269	44423	0.02%	16.44
Repeat-271_sVit#Unknown	Unknown	491	48	7274	0.00%	11.66
Repeat-272_sVit#Unknown	Unknown	489	178	17921	0.01%	17.10
Repeat-273_sVit#Unknown	Unknown	489	79	15256	0.01%	11.35
Repeat-274_sVit#Unknown	Unknown	487	142	24712	0.01%	8.72
Repeat-275_sVit#Unknown	Unknown	484	212	54714	0.02%	7.77
Repeat-276_sVit#Unknown	Unknown	484	263	61540	0.02%	14.19
Repeat-277_sVit#Unknown	Unknown	480	1202	188832	0.07%	26.38
Repeat-278_sVit#Unknown	Unknown	479	682	184655	0.07%	6.30
Repeat-279_sVit#Unknown	Unknown	475	46	14040	0.00%	3.83
Repeat-28_sVit#Unknown	Unknown	795	102	54683	0.02%	4.46
Repeat-280_sVit#Unknown	Unknown	475	286	31476	0.01%	25.13
Repeat-281_sVit#Unknown	Unknown	473	39	11573	0.00%	9.87
Repeat-282_sVit#Unknown	Unknown	473	74	12967	0.00%	12.56
Repeat-283_sVit#Unknown	Unknown	471	109	9887	0.00%	11.97
Repeat-284_sVit#Unknown	Unknown	469	1662	381928	0.14%	16.78
Repeat-285_sVit#Unknown	Unknown	468	2263	180051	0.06%	20.33
Repeat-286_sVit#Unknown	Unknown	463	99	28902	0.01%	11.18
Repeat-287_sVit#Unknown	Unknown	459	593	169651	0.06%	6.54
Repeat-288_sVit#Unknown	Unknown	456	872	161893	0.06%	13.69
Repeat-289_sVit#Unknown	Unknown	456	1320	281001	0.10%	12.99
Repeat-29_sVit#Unknown	Unknown	913	970	402379	0.14%	12.11
Repeat-290_sVit#Unknown	Unknown	454	551	99914	0.04%	6.42
Repeat-291_sVit#Unknown	Unknown	452	126	15815	0.01%	17.46
Repeat-292_sVit#Unknown	Unknown	448	145	23788	0.01%	17.09
Repeat-293_sVit#Unknown	Unknown	446	71	10128	0.00%	21.69
Repeat-294_sVit#Unknown	Unknown	444	338	97774	0.03%	4.73
Repeat-295_sVit#Unknown	Unknown	441	362	51386	0.02%	17.38
Repeat-296_sVit#Unknown	Unknown	440	41	6941	0.00%	18.90
Repeat-297_sVit#Unknown	Unknown	438	285	33800	0.01%	11.00
Repeat-298_sVit#Unknown	Unknown	438	76	10877	0.00%	18.18
Repeat-299_sVit#Unknown	Unknown	436	621	76958	0.03%	20.94
Repeat-3_sVit#Unknown	Unknown	544	121	29371	0.01%	7.33
Repeat-30_sVit#Unknown	Unknown	557	442	140991	0.05%	6.31
Repeat-300_sVit#Unknown	Unknown	435	130	19683	0.01%	14.59
Repeat-301_sVit#Unknown	Unknown	432	123	19498	0.01%	15.45
Repeat-302_sVit#Unknown	Unknown	431	409	92811	0.03%	14.79
Repeat-303_sVit#Unknown	Unknown	428	370	52518	0.02%	17.00
Repeat-304_sVit#Unknown	Unknown	425	139	22084	0.01%	19.42
Repeat-305_sVit#Unknown	Unknown	425	72	11651	0.00%	14.27
Repeat-306_sVit#Unknown	Unknown	424	68	11589	0.00%	15.23
Repeat-307_sVit#Unknown	Unknown	424	90	16898	0.01%	17.67
Repeat-308_sVit#Unknown	Unknown	418	756	93726	0.03%	19.97
Repeat-309_sVit#Unknown	Unknown	418	20	4496	0.00%	9.15
Repeat-31_sVit#Unknown	Unknown	572	166	69876	0.02%	4.64
Repeat-310_sVit#Unknown	Unknown	416	3303	1492006	0.53%	26.29
Repeat-311_sVit#Unknown	Unknown	415	54	10643	0.00%	14.88
Repeat-312_sVit#Unknown	Unknown	412	49	7638	0.00%	12.76
Repeat-313_sVit#Unknown	Unknown	410	175	30788	0.01%	15.46
Repeat-314_sVit#Unknown	Unknown	407	199	17994	0.01%	13.67
Repeat-315_sVit#Unknown	Unknown	406	51	8684	0.00%	10.59
Repeat-316_sVit#Unknown	Unknown	405	135	23525	0.01%	12.90
Repeat-317_sVit#Unknown	Unknown	404	213	34728	0.01%	16.12
Repeat-318_sVit#Unknown	Unknown	401	816	148880	0.05%	14.58
Repeat-319_sVit#Unknown	Unknown	399	870	166953	0.06%	17.44
Repeat-32_sVit#Unknown	Unknown	855	138	78745	0.03%	3.54
Repeat-320_sVit#Unknown	Unknown	397	469	44885	0.02%	23.43
Repeat-321_sVit#Unknown	Unknown	396	92	28504	0.01%	3.27
Repeat-322_sVit#Unknown	Unknown	395	162	26064	0.01%	19.52
Repeat-323_sVit#Unknown	Unknown	393	41	6803	0.00%	17.86
Repeat-324_sVit#Unknown	Unknown	392	553	115143	0.04%	12.40
Repeat-325_sVit#Unknown	Unknown	389	209	34061	0.01%	21.15
Repeat-326_sVit#Unknown	Unknown	388	258	46708	0.02%	17.41
Repeat-327_sVit#Unknown	Unknown	388	27	5164	0.00%	17.18
Repeat-328_sVit#Unknown	Unknown	387	737	60397	0.02%	27.98
Repeat-329_sVit#Unknown	Unknown	383	31	6519	0.00%	12.47
Repeat-33_sVit#Unknown	Unknown	214	1162	139626	0.05%	16.98
Repeat-330_sVit#Unknown	Unknown	382	1873	266928	0.09%	20.75
Repeat-331_sVit#Unknown	Unknown	378	336	84268	0.03%	12.46
Repeat-332_sVit#Unknown	Unknown	375	160	35809	0.01%	9.88
Repeat-333_sVit#Unknown	Unknown	375	34	7254	0.00%	11.25
Repeat-334_sVit#Unknown	Unknown	372	140	14260	0.01%	17.91
Repeat-335_sVit#Unknown	Unknown	370	465	82759	0.03%	13.58
Repeat-336_sVit#Unknown	Unknown	368	166	27401	0.01%	16.21
Repeat-337_sVit#Unknown	Unknown	368	151	17572	0.01%	14.32
Repeat-338_sVit#Unknown	Unknown	367	490	90934	0.03%	11.98
Repeat-339_sVit#Unknown	Unknown	367	77	12694	0.00%	15.55
Repeat-34_sVit#Unknown	Unknown	1606	145	65465	0.02%	13.89
Repeat-340_sVit#Unknown	Unknown	359	110	24712	0.01%	8.74
Repeat-341_sVit#Unknown	Unknown	358	45	5300	0.00%	14.92
Repeat-342_sVit#Unknown	Unknown	357	234	53589	0.02%	5.80
Repeat-343_sVit#Unknown	Unknown	355	85	11279	0.00%	5.43
Repeat-344_sVit#Unknown	Unknown	343	1404	267376	0.09%	19.09
Repeat-345_sVit#Unknown	Unknown	342	43	7063	0.00%	15.31
Repeat-346_sVit#Unknown	Unknown	340	424	66500	0.02%	19.31
Repeat-347_sVit#Unknown	Unknown	338	471	95200	0.03%	20.88
Repeat-348_sVit#Unknown	Unknown	337	43	6262	0.00%	15.33
Repeat-349_sVit#Unknown	Unknown	335	201	35094	0.01%	10.86
Repeat-35_sVit#Unknown	Unknown	1441	426	63952	0.02%	15.43
Repeat-350_sVit#Unknown	Unknown	331	6034	875801	0.31%	19.95
Repeat-351_sVit#Unknown	Unknown	330	120	19677	0.01%	17.00
Repeat-352_sVit#Unknown	Unknown	328	58	8875	0.00%	14.09
Repeat-353_sVit#Unknown	Unknown	326	177	27458	0.01%	13.37
Repeat-354_sVit#Unknown	Unknown	322	59	7850	0.00%	13.93
Repeat-355_sVit#Unknown	Unknown	317	193	24671	0.01%	19.14
Repeat-356_sVit#Unknown	Unknown	315	151	22027	0.01%	18.94
Repeat-357_sVit#Unknown	Unknown	315	75	9946	0.00%	6.83
Repeat-358_sVit#Unknown	Unknown	309	78	12553	0.00%	10.56
Repeat-359_sVit#Unknown	Unknown	306	599	88463	0.03%	22.93
Repeat-36_sVit#Unknown	Unknown	2128	837	115345	0.04%	17.05
Repeat-360_sVit#Unknown	Unknown	305	5142	620021	0.22%	19.51
Repeat-361_sVit#Unknown	Unknown	305	484	71775	0.03%	20.30
Repeat-362_sVit#Unknown	Unknown	304	611	88461	0.03%	15.25
Repeat-363_sVit#Unknown	Unknown	303	410	87563	0.03%	22.30
Repeat-364_sVit#Unknown	Unknown	301	123	18272	0.01%	13.96
Repeat-365_sVit#Unknown	Unknown	299	426	60100	0.02%	17.81
Repeat-366_sVit#Unknown	Unknown	298	49	6842	0.00%	16.26
Repeat-367_sVit#Unknown	Unknown	293	3555	397789	0.14%	17.68
Repeat-368_sVit#Unknown	Unknown	293	680	83448	0.03%	16.87
Repeat-369_sVit#Unknown	Unknown	292	94	13718	0.00%	5.67
Repeat-37_sVit#Unknown	Unknown	1652	25	22606	0.01%	4.51
Repeat-370_sVit#Unknown	Unknown	290	4025	473936	0.17%	13.79
Repeat-371_sVit#Unknown	Unknown	279	342	37029	0.01%	26.35
Repeat-372_sVit#Unknown	Unknown	276	379	44401	0.02%	20.60
Repeat-373_sVit#Unknown	Unknown	272	52	7165	0.00%	13.93
Repeat-374_sVit#Unknown	Unknown	271	74	10253	0.00%	13.88
Repeat-375_sVit#Unknown	Unknown	269	82	10180	0.00%	18.38
Repeat-376_sVit#Unknown	Unknown	269	58	9131	0.00%	12.12
Repeat-377_sVit#Unknown	Unknown	268	120	16051	0.01%	17.10
Repeat-378_sVit#Unknown	Unknown	265	98	13233	0.00%	17.02
Repeat-379_sVit#Unknown	Unknown	265	53	6364	0.00%	16.84
Repeat-38_sVit#Unknown	Unknown	1069	127	66415	0.02%	8.38
Repeat-380_sVit#Unknown	Unknown	264	159	26113	0.01%	15.52
Repeat-381_sVit#Unknown	Unknown	263	101	11536	0.00%	8.36
Repeat-382_sVit#Unknown	Unknown	259	59	9605	0.00%	6.02
Repeat-383_sVit#Unknown	Unknown	259	73	10279	0.00%	18.48
Repeat-384_sVit#Unknown	Unknown	258	3626	385740	0.14%	18.93
Repeat-385_sVit#Unknown	Unknown	254	311	48098	0.02%	15.69
Repeat-386_sVit#Unknown	Unknown	253	229	19446	0.01%	18.74
Repeat-387_sVit#Unknown	Unknown	251	41	5763	0.00%	8.84
Repeat-388_sVit#Unknown	Unknown	249	1141	136211	0.05%	22.92
Repeat-389_sVit#Unknown	Unknown	248	51	6156	0.00%	17.67
Repeat-39_sVit#Unknown	Unknown	538	910	235006	0.08%	10.29
Repeat-390_sVit#Unknown	Unknown	247	98	22640	0.01%	9.19
Repeat-391_sVit#Unknown	Unknown	245	33	2784	0.00%	7.14
Repeat-392_sVit#Unknown	Unknown	242	258	49657	0.02%	3.10
Repeat-393_sVit#Unknown	Unknown	242	67	7240	0.00%	17.87
Repeat-394_sVit#Unknown	Unknown	237	442	44844	0.02%	17.13
Repeat-395_sVit#Unknown	Unknown	236	2461	224331	0.08%	20.36
Repeat-396_sVit#Unknown	Unknown	235	53	2855	0.00%	10.41
Repeat-397_sVit#Unknown	Unknown	235	48	6510	0.00%	22.18
Repeat-398_sVit#Unknown	Unknown	233	50	6073	0.00%	15.27
Repeat-399_sVit#Unknown	Unknown	231	201	17848	0.01%	14.61
Repeat-4_sVit#Unknown	Unknown	1974	825	392108	0.14%	6.45
Repeat-40_sVit#Unknown	Unknown	566	427	106840	0.04%	11.16
Repeat-400_sVit#Unknown	Unknown	228	54	7261	0.00%	6.71
Repeat-401_sVit#Unknown	Unknown	225	160	19246	0.01%	21.07
Repeat-402_sVit#Unknown	Unknown	225	143	12444	0.00%	12.45
Repeat-403_sVit#Unknown	Unknown	222	157	23822	0.01%	12.88
Repeat-404_sVit#Unknown	Unknown	218	572	52688	0.02%	12.63
Repeat-405_sVit#Unknown	Unknown	218	69	8185	0.00%	12.97
Repeat-406_sVit#Unknown	Unknown	212	129	11535	0.00%	11.63
Repeat-407_sVit#Unknown	Unknown	210	237	25727	0.01%	16.90
Repeat-408_sVit#Unknown	Unknown	209	340	31501	0.01%	17.14
Repeat-409_sVit#Unknown	Unknown	208	553	55856	0.02%	14.93
Repeat-41_sVit#Unknown	Unknown	709	52	1761	0.00%	3.20
Repeat-410_sVit#Unknown	Unknown	207	203	23933	0.01%	19.50
Repeat-411_sVit#Unknown	Unknown	206	139	10138	0.00%	9.01
Repeat-412_sVit#Unknown	Unknown	205	52	5622	0.00%	15.41
Repeat-413_sVit#Unknown	Unknown	205	461	41955	0.01%	18.66
Repeat-414_sVit#Unknown	Unknown	204	33	3056	0.00%	7.81
Repeat-415_sVit#Unknown	Unknown	203	57	9351	0.00%	7.69
Repeat-416_sVit#Unknown	Unknown	203	46	4843	0.00%	14.27
Repeat-417_sVit#Unknown	Unknown	196	2280	207958	0.07%	11.07
Repeat-418_sVit#Unknown	Unknown	192	64	9460	0.00%	8.05
Repeat-419_sVit#Unknown	Unknown	190	68	7000	0.00%	24.76
Repeat-42_sVit#Unknown	Unknown	442	456	138295	0.05%	7.76
Repeat-420_sVit#Unknown	Unknown	189	65	7138	0.00%	13.93
Repeat-421_sVit#Unknown	Unknown	187	299	31131	0.01%	20.63
Repeat-422_sVit#Unknown	Unknown	187	98	6195	0.00%	12.24
Repeat-423_sVit#Unknown	Unknown	185	527	65456	0.02%	19.96
Repeat-424_sVit#Unknown	Unknown	183	32	4844	0.00%	4.79
Repeat-425_sVit#Unknown	Unknown	182	1913	212889	0.08%	14.69
Repeat-426_sVit#Unknown	Unknown	175	65	7359	0.00%	18.82
Repeat-427_sVit#Unknown	Unknown	172	904	65423	0.02%	15.82
Repeat-428_sVit#Unknown	Unknown	170	149	21547	0.01%	17.82
Repeat-429_sVit#Unknown	Unknown	169	754	97024	0.03%	15.62
Repeat-43_sVit#Unknown	Unknown	915	2111	1179585	0.42%	10.81
Repeat-430_sVit#Unknown	Unknown	165	321	36072	0.01%	17.93
Repeat-431_sVit#Unknown	Unknown	164	56	5543	0.00%	11.51
Repeat-432_sVit#Unknown	Unknown	161	622	33657	0.01%	15.63
Repeat-433_sVit#Unknown	Unknown	158	334	35092	0.01%	16.83
Repeat-434_sVit#Unknown	Unknown	157	461	45628	0.02%	14.78
Repeat-435_sVit#Unknown	Unknown	154	32	3108	0.00%	14.64
Repeat-44_sVit#Unknown	Unknown	437	241	76209	0.03%	4.44
Repeat-45_sVit#Unknown	Unknown	358	115	33467	0.01%	4.06
Repeat-46_sVit#Unknown	Unknown	335	99	15301	0.01%	8.50
Repeat-47_sVit#Unknown	Unknown	343	56	7778	0.00%	10.63
Repeat-48_sVit#Unknown	Unknown	254	1291	187961	0.07%	9.53
Repeat-49_sVit#Unknown	Unknown	230	78	10986	0.00%	5.63
Repeat-5_sVit#Unknown	Unknown	2050	12586	7384786	2.61%	17.07
Repeat-50_sVit#Unknown	Unknown	503	2697	468145	0.17%	16.78
Repeat-51_sVit#Unknown	Unknown	486	127	18561	0.01%	13.13
Repeat-52_sVit#Unknown	Unknown	914	141	76673	0.03%	4.65
Repeat-53_sVit#Unknown	Unknown	410	307	62486	0.02%	15.15
Repeat-54_sVit#Unknown	Unknown	271	139	23238	0.01%	9.19
Repeat-55_sVit#Unknown	Unknown	765	65	25751	0.01%	4.27
Repeat-56_sVit#Unknown	Unknown	162	136	12603	0.00%	7.84
Repeat-57_sVit#Unknown	Unknown	427	151	27578	0.01%	11.69
Repeat-58_sVit#Unknown	Unknown	153	421	48072	0.02%	15.62
Repeat-59_sVit#Unknown	Unknown	473	234	65824	0.02%	9.96
Repeat-6_sVit#Unknown	Unknown	824	1436	648491	0.23%	9.38
Repeat-60_sVit#Unknown	Unknown	869	110	48749	0.02%	5.76
Repeat-61_sVit#Unknown	Unknown	251	230	33592	0.01%	14.66
Repeat-62_sVit#Unknown	Unknown	272	194	30786	0.01%	6.40
Repeat-63_sVit#Unknown	Unknown	547	84	23772	0.01%	9.17
Repeat-64_sVit#Unknown	Unknown	233	104	10465	0.00%	18.59
Repeat-65_sVit#Unknown	Unknown	600	79	16132	0.01%	14.01
Repeat-66_sVit#Unknown	Unknown	217	178	18025	0.01%	18.12
Repeat-67_sVit#Unknown	Unknown	434	41	10586	0.00%	6.27
Repeat-68_sVit#Unknown	Unknown	517	54	15076	0.01%	7.56
Repeat-69_sVit#Unknown	Unknown	335	39	6771	0.00%	7.96
Repeat-7_sVit#Unknown	Unknown	304	577	106994	0.04%	12.57
Repeat-70_sVit#Unknown	Unknown	299	53	8559	0.00%	10.55
Repeat-71_sVit#Unknown	Unknown	324	53	11885	0.00%	3.23
Repeat-72_sVit#Unknown	Unknown	481	1038	372172	0.13%	7.56
Repeat-73_sVit#Unknown	Unknown	1500	26	36329	0.01%	18.74
Repeat-74_sVit#Unknown	Unknown	3586	445	113650	0.04%	9.57
Repeat-75_sVit#Unknown	Unknown	3398	81	103929	0.04%	9.21
Repeat-76_sVit#Unknown	Unknown	3166	3672	907750	0.32%	19.88
Repeat-77_sVit#Unknown	Unknown	2775	49	41462	0.01%	3.63
Repeat-78_sVit#Unknown	Unknown	2666	37	8429	0.00%	6.29
Repeat-79_sVit#Unknown	Unknown	2530	18155	6649727	2.35%	13.59
Repeat-8_sVit#Unknown	Unknown	399	866	112755	0.04%	12.26
Repeat-80_sVit#Unknown	Unknown	2505	930	486456	0.17%	3.10
Repeat-81_sVit#Unknown	Unknown	2404	3235	1601475	0.57%	12.40
Repeat-82_sVit#Unknown	Unknown	2276	83	51408	0.02%	8.40
Repeat-83_sVit#Unknown	Unknown	2216	1453	267120	0.09%	16.69
Repeat-84_sVit#Unknown	Unknown	2209	2374	920244	0.33%	10.50
Repeat-85_sVit#Unknown	Unknown	2177	4958	1282875	0.45%	18.73
Repeat-86_sVit#Unknown	Unknown	2116	3296	1869398	0.66%	7.21
Repeat-87_sVit#Unknown	Unknown	2098	6587	4062647	1.44%	15.78
Repeat-88_sVit#Unknown	Unknown	2080	2409	379744	0.13%	16.72
Repeat-89_sVit#Unknown	Unknown	2080	4576	1656131	0.59%	10.88
Repeat-9_sVit#Unknown	Unknown	825	177	23183	0.01%	15.64
Repeat-90_sVit#Unknown	Unknown	1992	17	21496	0.01%	4.11
Repeat-91_sVit#Unknown	Unknown	1989	8089	1543666	0.55%	18.56
Repeat-92_sVit#Unknown	Unknown	1848	1135	949171	0.34%	7.03
Repeat-93_sVit#Unknown	Unknown	1831	585	474780	0.17%	5.16
Repeat-94_sVit#Unknown	Unknown	1800	34	11486	0.00%	5.87
Repeat-95_sVit#Unknown	Unknown	1794	198	92144	0.03%	13.72
Repeat-96_sVit#Unknown	Unknown	1763	1440	195825	0.07%	14.57
Repeat-97_sVit#Unknown	Unknown	1684	84	54034	0.02%	7.41
Repeat-98_sVit#Unknown	Unknown	1673	8875	2059655	0.73%	29.89
Repeat-99_sVit#Unknown	Unknown	1665	92	39442	0.01%	6.94
